# GPR15 and CD38 define a subset of peripheral blood pathogenic effector Th2 cells associated with active eosinophilic esophagitis

**DOI:** 10.1101/2025.11.16.688265

**Authors:** Caitlin M. Burk, Duncan M. Morgan, Jonathan N. Glickman, Yamini V. Virkud, Emily Liao, Elizabeth G. Moseley, Karina Canziani, Moumita Bhowmik, Jennifer C. Li, Tarun Keswani, Navneet K. Virk-Hundal, Aubrey J. Katz, Qian Yuan, Sarita U. Patil, J. Christopher Love, Wayne G. Shreffler

## Abstract

Eosinophilic esophagitis (EoE) is a chronic allergic disease driven by exposure to culprit antigens. Due to the local nature of the inflammation, diagnosis and assessment are limited to invasive procedures. Based on prior single-cell RNA sequencing (scRNA-seq) data linking peripheral GPR15+ pathogenic effector Th2 (peTh2) cells to esophageal tissue peTh2s, we hypothesized the direct involvement of GPR15+ peTh2 cells in EoE pathogenesis and aimed to further evaluate their association with EoE disease status. We subjected samples from subjects with or without EoE to flow cytometry (n = 74 peripheral blood, 17 biopsy) and scRNA-seq (n = 27 peripheral blood, 10 biopsy). Expression of GPR15 by peripheral peTh2 cells was increased in EoE, and these cells expressed increased CD38 in active EoE--findings recapitulated in esophageal biopsies. We also identified a peTh2-associated, CD38-containing gene expression program that peripheral GPR15+ peTh2 cells upregulated in active EoE. The level of upregulation was distinct from other circulating peTh2 cells and was more similar to that seen in esophageal peTh2 cells. An association between expression of GPR15 by peripheral peTh2 cells, the aryl hydrocarbon receptor was strongest in subjects with EoE, suggesting an environmental exposure or susceptibility. The magnitude of GPR15 expression by peripheral peTh2 cells could effectively in discriminate active EoE from no EoE in our study population (AUC 0.93). Our data suggest that EoE-related peTh2 cells are identifiable and accessible in the peripheral blood, and could be exploited in both clinical practice as a non-invasive biomarker and continued investigation into mechanisms driving EoE.

**One sentence summary:** GPR15 marks a subset of peripheral blood pathogenic effector Th2 cells associated with eosinophilic esophagitis (EoE) that upregulate CD38 during active disease – an observation that has potential to be used for non-invasive diagnosis and monitoring of EoE and that has suggests new mechanisms driving this increasingly prevalent allergic disease.
