## Supplementary data file for "GPR15 and CD38 define a subset of peripheral blood pathogenic effector Th2 cells associated with active eosinophilic esophagitis"

### Sheet: GEP_components
GEP1	GEP2	GEP3	GEP4	GEP5	GEP6	GEP7
HSPA8	CYTH1	IL17RB	CCL20	PHLDA1	ZNF331	HIST1H1B
HSP90AB1	FAM65B	ITGAL	MIR155HG	RP11.861A13.4	NR4A2	SPC25
IL4	SLFN5	LIMA1	ID2	KLF6	ETV3	E2F8
IL13	ETS1	ZC2HC1A	INSIG1	FRMD4B	NR4A1	HIST1H3C
DDX21	CXCR4	TIGIT	LTA	SPAG9	PRMT10	MKI67
CCND2	SYNE2	HPGDS	CD83	HBP1	FOSB	HIST1H3G
NCL	TMSB4X	PLIN2	IER3	CSRNP1	CHMP1B	AURKB
C10ORF54	ARL4C	OSTF1	STAT5A	REL	EGR1	HIST1H3F
TUBA1B	SESN3	TOX	IL1R1	KDM6B	MMP9	BIRC5
MTHFD2	RASGRP1	IL9	NFKB1	NR4A3	IER2	KIAA0101
CD82	AKAP13	HLA.DRB1	TNF	AHR	RP11.413M3.4	AC087645.1
RAN	CDC42SE2	CACNA1D	CD44	BTG1	SC5D	RRM2
ACSL6	GPRIN3	ARHGDIB	IRF8	TRAF1	RASGEF1B	SKA1
LDHA	SPOCK2	GATA3	BCL2L1	SERPINB9	JUNB	C2ORF48
DUSP6	AFF1	MYL6	IL2	DUSP2	VPS37B	TOP2A
IL3	PABPC1	ALOX5AP	SLC43A3	SERTAD1	ARL5B	TYMS
HNRNPAB	FTH1	HLA.C	GBP5	NFKBID	TNFAIP3	CCNA2
NOLC1	ARHGAP25	RP11.94L15.2	IL22	ZNF165	FOS	TK1
TUBA1C	PPP2R5C	HLA.B	RORC	MAST4	TIPARP	ASPM
ELL2	MAT2B	HLA.A	MDFIC	SLA	SKIL	HBM
ODC1	TMEM66	CHDH	IL17A	PRNP	ZFP36	RP11.90P5.5
SLAMF1	PTPRC	GALC	C17ORF96	ZFAS1	SERPINB5	HJURP
PGAM1	ATP2B4	PLA2G16	IFNG	ZNF267	SMAD6	KIF15
HSPD1	GIMAP4	PDLIM5	C2CD4A	SOCS3	ZBTB10	KIFC1
IL5	P2RY8	CD74	COL5A3	MCL1	CSRNP1	ASF1B
ENO1	CYTIP	IKZF3	PIM3	IER5	CLK1	KIF4A
NAMPT	LTB	IL5	TRAF4	AC020571.3	DNAJB1	DIAPH3
NPM1	PITPNC1	THADA	IL21R	CD69	MYOM2	KIF11
FNIP2	FYB	SAMHD1	SGPP2	PFKFB3	NSUN6	NCAPG
MYC	TNRC6B	PPARG	BCL2L11	NFAT5	PPP1R10	SHCBP1
IL2RA	PIP4K2A	CORO1A	SERBP1	KLF10	JUN	HIST1H3B
GZMB	ARID5A	RGS1	SLC7A5	EVI2A	UBR1	E2F2
CD40LG	SORL1	TYMP	IL17F	IL7R	PER1	MYBL2
NME1	CREBRF	BCAT1	NCL	CDKN1A	PAF1	PBK
SLC7A5	SMCHD1	ACTB	PIM2	INTS6	CREM	GTSE1
TNFSF8	PIK3IP1	CMTM6	PLAGL2	RAB8B	SEC14L2	DLGAP5
TNFSF14	ABLIM1	PXDC1	MFSD2A	STK17B	TEX14	CDCA5
CCT8	RNF125	B2M	TRAF1	HIVEP2	SIK1	BRCA1
CCT2	ANKRD12	CASP1	CD2	EGR2	ICAM4	HIST1H2BO
ETF1	PAG1	ARPC2	PTP4A3	LAMA2	IRF1	CASC5
HSPE1	PBXIP1	STAMBPL1	LBH	NFKBIZ	CDKN1A	AC005624.2
YBX1	LPIN2	RAD21	IL12RB2	CD97	RP11.499P20.2	HIST1H2BM
TFRC	ARAP2	PLN	DDX21	BACH1	TSPYL2	CDT1
HSPA5	TRANK1	HLA.F	CD200	LMNA	CCNL1	KIF2C
MAPKAPK2	TRAT1	ACTR2	CDK6	SDCBP	DDIT4	PLK4
SERBP1	LEF1	HLA.DQB1	CCR7	FOSL2	LPAR6	DTL
FASLG	PDE4B	IL1RL1	PRMT1	ZC3H12A	PNRC1	TPX2
HSPA9	HIPK1	BLM	JARID2	H3F3B	COX6B2	SKA3
CYCS	AHNAK	ZEB2	NPM1	MAFF	FOXO6	AUNIP
BATF3	LAPTM5	HLA.G	IGSF3	CYLD	RP11.810P12.5	HIST1H1C
EIF5A	GLTSCR2	GMFG	IL4I1	BCL2A1	GRASP	MND1
SYNCRIP	WIPF1	SAMD9L	ECE1	DDIT4	NFE2L2	CDCA8
BZW1	IL4R	INPP1	TNFAIP8	PPP1R15B	SMAD7	PKMYT1
TCP1	FGD3	PICALM	ABCB1	FAM107B	RND1	HIST1H2BE
CCT5	CYLD	ASB2	NOLC1	EGR3	PPP1R15B	CEP55
FKBP4	STK17B	GNG2	NUS1	SLAMF1	EGR4	HIST1H1E
RBM8A	MAL	CLIC1	RIPK2	NFKB1	PPP1R15A	RAD51AP1
NAA50	RPS16	FANK1	REL	PIM3	HSPA1A	MELK
PA2G4	IQGAP1	ACADVL	PKM	NCOA2	AC013394.2	KIF20A
DKC1	RNF213	ORMDL3	HIVEP3	JUNB	CCNT1	KIF18B
EIF2S1	SOS1	SH2D1A	IL23R	NFKBIA	ZBTB1	UBE2C
ATP13A3	SLC26A11	IKZF2	NETO2	JMJD1C	YPEL5	ESCO2
GRPEL1	GIMAP7	HLA.DPB1	ENO1	CDC42EP3	ALDH1A1	ANLN
FAM43A	LNPEP	CAB39	TFRC	PTGER4	FCGR3A	HMGB2
PNP	CASP8	B3GALT2	TIFA	TRIM5	CTD.2008P7.10	CENPF
SRPRB	ANXA1	ARPC1B	SLAMF7	PPP1R15A	LINC00612	ZWINT
SLC4A7	HERC1	CARD16	HSPA5	TSC22D2	PRKG2	HIST1H2AL
WDR43	SAMD9	PLA2G4A	CCR4	FYN	CHD2	PLK1
ATP1B3	STAT1	CLEC2D	TAGAP	NR4A1	DUSP2	IGHD
TSR1	SFMBT2	TGFBR3	HNRNPC	MAP3K8	TSC22D2	RAD51
SLC27A2	ANTXR2	CD38	SIPA1L2	RNF19A	HBP1	TTK
NOP16	CD247	ARL6IP5	TNIP1	CREM	REL	CLSPN
SLC1A5	RPL13A	AHRR	SOD2	ZC3H12D	HAX1	RP11.66N11.8
SLC39A14	ITM2B	CXCR6	RAN	FOXP1	DEDD2	HIST1H4H
PPA1	CD99	EIF2AK1	YBX1	TNFAIP3	PAK1	DEPDC1
EIF5B	KLF13	HLA.DPA1	IL21	SQSTM1	NARG2	EHMT2.AS1
FUS	ATM	RP11.25K19.1	ZC3H12A	MBNL1	NR4A3	HIST1H2AE
CCT6A	RPS20	ZBTB32	CERS6	ATF4	ARID4B	RAD54L
CCT3	FAM102A	IL32	EIF5A	EGR1	BCL3	NEK2
CTSB	PLAC8	KIF3A	GNPDA1	CD40LG	C1ORF63	BUB1
YWHAG	MSL3	ACTG1	TBX21	SKIL	ZZEF1	HIST1H2AH
HSP90AA1	IL7R	LASP1	FAM60A	IL10RA	USP36	HIST1H2BG
FMNL2	PDCD4	PSMB9	ATP1A1	BIRC3	DNAJA4	CDC20
PAICS	S1PR1	TAP1	SLC4A10	TGIF1	HSP90B1	TICRR
NAMPTL	TXNIP	MYO1G	IL23A	PBX4	HSPA1B	COL10A1
SACS	TBC1D4	RARRES3	SIAH2	HRH1	COL1A1	CIT
EBNA1BP2	PTGER2	CCNG2	CYCS	LAX1	IFRD1	RN7SL20P
IARS	KLHL24	STAT1	CAMK2D	CHD2	CHD1	HIST1H3D
ARFGAP3	FAM115C	CTLA4	PAM	PPP1R10	DDX3Y	KIF23
NDFIP2	IKZF1	SELK	LARP1	PNRC1	USP37	DMC1
KPNB1	SELL	CD109	B4GALT5	ITK	SFTPB	C16ORF59
FURIN	IL10RA	FRY	HNRNPAB	ANKRD28	KDM6B	HIST1H2AJ
SFXN1	CNOT6L	KLRB1	POLR1C	PHF19	RP1.5O6.5	CCNB2
PEA15	SPTBN1	HLA.DQA1	NOP56	ARHGEF3	DNAJA1	RNU6.548P
NOP56	ITGB1	CERS5	YWHAQ	DENND4A	ARIH1	BUB1B
HSPH1	RP11.94L15.2	CALR	STK4	PELI1	PCF11	AP000320.7
UBE2D3	CTDSP2	GK	IL1R2	RGCC	TNFRSF10D	NUSAP1
LARP1	LUZP1	LPXN	MAML2	CD44	JOSD1	PIF1
PRDX1	PRKACB	EPSTI1	SGPL1	GADD45B	HCG18	HIST1H4C
EIF4G1	ADD3	PTPRJ	HSPD1	LINC00152	ISG20L2	CENPW
ENC1	ZNF217	ZNF282	CD82	TNFSF14	INTS6	HIST1H2AG
SLC3A2	KLF12	SNX10	ACTN1	NEU1	JMY	CD38
ILF2	PDE4D	FLNA	GSPT1	HNRNPA2B1	RP11.54O7.17	ASB2
IL2RB	ELK3	RYR2	YRDC	TAB2	SELK	CDKN3
RNF19A	UPP1	SRGN	SPRY1	GPR171	RANBP2	CDK1
EIF3J	LRP10	IL9R	RPIA	NFKB2	RP11.589C21.6	RMI2
YRDC	NAP1L4	PGK1	PA2G4	GEM	TRIM39	SGOL1
PFKP	MACF1	NEDD9	SPG20	CTB.58E17.1	MLLT11	MCM7
SNHG16	PDE3B	HLA.DRB5	MT2A	IFI16	RALGAPA1	PCNA
IFRD2	RAD21	CCNI	POU2F2	USP12	DUSP1	ORC1
CCT4	CLEC2B	ITM2A	RNF145	RBMX	GEM	STMN1
ITPRIPL2	MBNL1	WHSC1L1	CASC7	IL13	IER5
DUSP4	RNF168	CD28	MTHFD2	MYC	HSPH1
TOMM40	NUMA1	BST2	RRP1B	NR4A2	C9ORF72
LARP4	LRRFIP1	PDIA6	MAP3K4	C21ORF91	KMT2E
UFM1	PGAP1	COTL1	NME1	ARHGAP9	SRSF7
LINC00892	CCDC109B	IFI35	PPA1	DDX3X	CD69
RPL22L1	PIK3R1	TMEM173	RP3.428L16.2	ZBTB10	PIK3IP1
NAA20	TCF7	RP11.316P17.2	CASR	RBKS	MED29
GTPBP4	PCNX	MAF	HSPA9	RASSF5	BHLHE40
SET	PDE4DIP	RHBDD2	CCT2	UCN2	RP11.293M10.5
SEMA7A	KLF6	ECH1	NFKBIA	SH2B3	EIF5
MRTO4	S100A11	TPRG1	FOXP1	SNHG8	ASPA
BIRC3	RCAN3	ANP32E	LGALS3	ZBTB21	AC073218.2
RUNX3	SAMD9L	PSMB8	CDK4	PMEPA1	CNOT6L
CCDC47	NIN	KAT2B	TRIB1	FASLG	FSTL5
TNIP3	NEAT1	TPM4	PALLD	RASGEF1B	GADD45B
PFDN2	SOS2	CD4	CTPS1	IL6ST	DNTTIP2
BCL2A1	BCL11B	STARD4	LRPPRC	ATF3	DDX18
SEC61A1	PNRC1	ACSL4	C2CD4B	SAMSN1	SRSF3
IPO7	EVI2B	TRADD	SLC3A2	GLUD1	IGFL4
	PTPRCAP	HLA.DRA	PLD6	KLF9	ZNF165
	ARHGAP5	SPPL2A	HSP90AB1	IL23A	FAM53C
	SAMHD1	BACE2	GTPBP4	PSMD5	RSRC2
	AES	GALM	GNG4	ARID5B	TMEM71
	TTC39C	MIIP	SYNCRIP	LRRC8C	GNL3
	MBP	TMEM140	DNAJA2	WHAMM	NPHS1
		WDR1	PIM1	TP53INP1	CCNH
		BCAS3	PAICS	TMEM71	AURKA
		CYBA	GADD45A	FBXO11	ZNF267
		POR	TXNRD1	CFLAR	TSC22D3
		PSME1	SERPINB9	TPPP	GPR65
		ANXA6	KCNK5	RUNX3	ZFAND2A
		PRDM1	CEBPD	LCP2	ZC3H12A
		DGKE	NUP62	PHF20L1	DENND4A
		TNFRSF14	C1QBP	ELF1	GPR132
		PTGS2	IFRD2	PTPN22	JUND
		PFN1	SET	RHOH	ZDHHC6
		AKR1C3	PMAIP1	RNF19B	C17ORF107
		CD247	CHD4	AC147651.4	GATA4
		CAPG	AGFG1	BTG2	ANKRD37
		SOS1	CSF2	NAMPT	ZC3HAV1
		WARS	FABP5	EVI5	FOXN3.AS2
		RBBP8	PTPRM	TP53BP2	GRIK3
		IQGAP1	IPO5	SNHG12	NFKB1
		CAP1	USP12	NABP1	RP11.402G3.3
		HUWE1	BTLA	ARHGEF2	HBEGF
		PIK3CG		TRIM69	CTB.186G2.4
		ZC3H12C		KLHL21	C7
		PDCD4		KMT2E	HES1
		GIMAP7		DUSP8	TPRX1
		SLC27A2		TNFAIP8	FAM177A1
		MSC		HRASLS5	HIVEP1
		PTPRCAP		ARID5A	TRA2B
		SPATS2L		NR3C1	LINC00240
		PTPN13		FRYL	SQSTM1
		ST8SIA4		RP11.589C21.6	EGR3
		HCLS1		RP5.1071N3.1	RHOH
		BLVRA		EZR	ELL2
		PRDX5		SH2D2A	PRPF38B
		NMRK1		MIR155HG	BTG2
		SEL1L3		MYLIP	NFKBIZ
		PSME2		ZFP36	SERPINB9
		DENND1B		C10ORF128	MCL1
		EFHD2		PHF6	CDK17
		YWHAB		PCF11	C6ORF99
		PTPN7		RAB11FIP1	JMJD6
		NCOA1		RP6.206I17.3	ACSM4
		TMSB10		BIRC2	SLC2A3
		DPY19L1		AGO2	BAG3
		RFTN1		CDK17	NFKB2
		GPR65		ST8SIA4	ZNF571
		FAM102B		NLRP3	DZANK1
		SEC11C		HECW2	DDX3X
		TNFRSF11A		AIM1	NAF1
				IRF2BP2	HSPA6
				PHF1	SLC35A2
				SLC4A7	SERPINB13
				GNA13	RP4.539M6.22
				IRF1	HSPB1
				POLB	KLF2
				GRAMD4	FTH1
				HLA.E	DNAJB4
				NRIP3	RN7SKP214
				CHSY1	GPBP1
				SFPQ	PHF1
				EIF1	ZHX2
				EIF5	BTN2A2
				TOP1	EZR
				ANTXR2	C2ORF62
				CHD1	ARRDC2
				CRY1	FBXO41
				GNA15	LEPROTL1
				PTGER2	CD300C
				SAT1	HPS5
				RILPL2	RP11.1100L3.8
				DDX3Y	RP11.420G6.4
				USP53	SEC23B
				AMZ2	AC005523.3
				GAS5	VAV1
				ELL2	PHF19
				ARHGAP31.AS1	LRIF1
				HMGCS1	ZPBP
				RP4.607I7.1	ICAM1
				UBC	NRK
				UBR5	MEFV
				TMEM194A	ZNF200
				RORA	ARHGAP40
				CPEB4	VRTN
				RP11.156E6.1	MRPL1
				MPZL3	RP1.27K12.2
				RAPH1	DOK2
				IFIH1	RNF103
				CSF2	MYADM
				TNFRSF9	PDE4A
				ZFC3H1	PNPLA8
				C10ORF54	CTD.2540L5.6
				GPR107	ELF1
				RHOG	CTB.114C7.4
				ZBTB17	SYAP1
				AHNAK	MYLIP
				MEX3C	LETM2
				SLC2A3	LINC00880
				MED13	RP11.23P13.4
				BACH2	HSP90AA1
				JUN	TRIM69
				ZC3HAV1	YTHDC1
				RAD50	AC009404.2
				RP11.439L18.1
				XBP1
				VIM

### Sheet: AvsN, %GPR15+ peTh2s
Sensitivity%	95% CI	Specificity%	95% CI	Likelihood ratio
100	87.94% to 100.0%	5.263	0.2700% to 24.64%	1.056
100	87.94% to 100.0%	10.53	1.870% to 31.39%	1.118
100	87.94% to 100.0%	15.79	5.520% to 37.57%	1.188
100	87.94% to 100.0%	21.05	8.508% to 43.33%	1.267
96.43	82.29% to 99.82%	21.05	8.508% to 43.33%	1.221
92.86	77.35% to 98.73%	21.05	8.508% to 43.33%	1.176
89.29	72.80% to 96.29%	21.05	8.508% to 43.33%	1.131
89.29	72.80% to 96.29%	26.32	11.81% to 48.79%	1.212
89.29	72.80% to 96.29%	31.58	15.36% to 53.99%	1.305
89.29	72.80% to 96.29%	36.84	19.15% to 58.96%	1.414
89.29	72.80% to 96.29%	42.11	23.14% to 63.72%	1.542
89.29	72.80% to 96.29%	47.37	27.33% to 68.29%	1.696
89.29	72.80% to 96.29%	52.63	31.71% to 72.67%	1.885
85.71	68.51% to 94.30%	52.63	31.71% to 72.67%	1.81
85.71	68.51% to 94.30%	63.16	41.04% to 80.85%	2.327
85.71	68.51% to 94.30%	73.68	51.21% to 88.19%	3.257
82.14	64.41% to 92.12%	73.68	51.21% to 88.19%	3.121
78.57	60.46% to 89.79%	73.68	51.21% to 88.19%	2.986
78.57	60.46% to 89.79%	78.95	56.67% to 91.49%	3.732
75	56.64% to 87.32%	78.95	56.67% to 91.49%	3.563
71.43	52.94% to 84.75%	78.95	56.67% to 91.49%	3.393
67.86	49.34% to 82.07%	78.95	56.67% to 91.49%	3.223
67.86	49.34% to 82.07%	84.21	62.43% to 94.48%	4.298
64.29	45.83% to 79.29%	84.21	62.43% to 94.48%	4.071
64.29	45.83% to 79.29%	89.47	68.61% to 98.13%	6.107
60.71	42.41% to 76.43%	89.47	68.61% to 98.13%	5.768
60.71	42.41% to 76.43%	94.74	75.36% to 99.73%	11.54
57.14	39.07% to 73.49%	94.74	75.36% to 99.73%	10.86
53.57	35.81% to 70.47%	94.74	75.36% to 99.73%	10.18
50	32.63% to 67.37%	94.74	75.36% to 99.73%	9.5
46.43	29.53% to 64.19%	94.74	75.36% to 99.73%	8.821
46.43	29.53% to 64.19%	100	83.18% to 100.0%
42.86	26.51% to 60.93%	100	83.18% to 100.0%
39.29	23.57% to 57.59%	100	83.18% to 100.0%
35.71	20.71% to 54.17%	100	83.18% to 100.0%
32.14	17.93% to 50.66%	100	83.18% to 100.0%
28.57	15.25% to 47.06%	100	83.18% to 100.0%
25	12.68% to 43.36%	100	83.18% to 100.0%
21.43	10.21% to 39.54%	100	83.18% to 100.0%
17.86	7.879% to 35.59%	100	83.18% to 100.0%
14.29	5.699% to 31.49%	100	83.18% to 100.0%
10.71	3.712% to 27.20%	100	83.18% to 100.0%
7.143	1.269% to 22.65%	100	83.18% to 100.0%
3.571	0.1832% to 17.71%	100	83.18% to 100.0%

### Sheet: AvsN %GPR15+ memory CD4
	Sensitivity%	95% CI	Specificity%	95% CI	Likelihood ratio
> 0.3250	96.55	82.82% to 99.82%	0	0.000% to 16.82%	0.9655
> 0.3550	96.55	82.82% to 99.82%	5.263	0.2700% to 24.64%	1.019
> 0.4300	96.55	82.82% to 99.82%	10.53	1.870% to 31.39%	1.079
> 0.5400	93.1	78.04% to 98.77%	10.53	1.870% to 31.39%	1.041
> 0.7150	93.1	78.04% to 98.77%	15.79	5.520% to 37.57%	1.106
> 0.8700	89.66	73.61% to 96.42%	15.79	5.520% to 37.57%	1.065
> 0.9200	86.21	69.44% to 94.50%	15.79	5.520% to 37.57%	1.024
> 0.9550	86.21	69.44% to 94.50%	21.05	8.508% to 43.33%	1.092
> 0.9800	86.21	69.44% to 94.50%	26.32	11.81% to 48.79%	1.17
> 1.035	86.21	69.44% to 94.50%	31.58	15.36% to 53.99%	1.26
> 1.095	86.21	69.44% to 94.50%	36.84	19.15% to 58.96%	1.365
> 1.155	86.21	69.44% to 94.50%	42.11	23.14% to 63.72%	1.489
> 1.235	82.76	65.45% to 92.40%	42.11	23.14% to 63.72%	1.429
> 1.280	79.31	61.61% to 90.15%	42.11	23.14% to 63.72%	1.37
> 1.295	75.86	57.89% to 87.78%	42.11	23.14% to 63.72%	1.31
> 1.355	75.86	57.89% to 87.78%	47.37	27.33% to 68.29%	1.441
> 1.490	75.86	57.89% to 87.78%	52.63	31.71% to 72.67%	1.602
> 1.600	75.86	57.89% to 87.78%	57.89	36.28% to 76.86%	1.802
> 1.640	72.41	54.28% to 85.30%	57.89	36.28% to 76.86%	1.72
> 1.680	68.97	50.77% to 82.72%	57.89	36.28% to 76.86%	1.638
> 1.765	68.97	50.77% to 82.72%	63.16	41.04% to 80.85%	1.872
> 1.870	68.97	50.77% to 82.72%	68.42	46.01% to 84.64%	2.184
> 1.950	65.52	47.35% to 80.06%	68.42	46.01% to 84.64%	2.075
> 2.605	65.52	47.35% to 80.06%	73.68	51.21% to 88.19%	2.49
> 3.265	62.07	44.00% to 77.31%	73.68	51.21% to 88.19%	2.359
> 3.315	62.07	44.00% to 77.31%	78.95	56.67% to 91.49%	2.948
> 3.415	58.62	40.74% to 74.49%	78.95	56.67% to 91.49%	2.784
> 3.560	55.17	37.55% to 71.59%	78.95	56.67% to 91.49%	2.621
> 3.855	51.72	34.43% to 68.61%	78.95	56.67% to 91.49%	2.457
> 4.175	51.72	34.43% to 68.61%	84.21	62.43% to 94.48%	3.276
> 4.300	48.28	31.39% to 65.57%	84.21	62.43% to 94.48%	3.057
> 4.580	44.83	28.41% to 62.45%	84.21	62.43% to 94.48%	2.839
> 4.840	41.38	25.51% to 59.26%	84.21	62.43% to 94.48%	2.621
> 5.120	37.93	22.69% to 56.00%	84.21	62.43% to 94.48%	2.402
> 5.430	34.48	19.94% to 52.65%	84.21	62.43% to 94.48%	2.184
> 5.850	31.03	17.28% to 49.23%	84.21	62.43% to 94.48%	1.966
> 6.435	27.59	14.70% to 45.72%	84.21	62.43% to 94.48%	1.747
> 7.050	24.14	12.22% to 42.11%	89.47	68.61% to 98.13%	2.293
> 7.525	20.69	9.846% to 38.39%	89.47	68.61% to 98.13%	1.966
> 7.810	20.69	9.846% to 38.39%	94.74	75.36% to 99.73%	3.931
> 8.275	17.24	7.598% to 34.55%	94.74	75.36% to 99.73%	3.276
> 8.585	13.79	5.497% to 30.56%	94.74	75.36% to 99.73%	2.621
> 9.020	10.34	3.581% to 26.39%	94.74	75.36% to 99.73%	1.966
> 13.25	6.897	1.225% to 21.96%	94.74	75.36% to 99.73%	1.31
> 17.45	3.448	0.1769% to 17.18%	94.74	75.36% to 99.73%	0.6552
> 25.05	3.448	0.1769% to 17.18%	100	83.18% to 100.0%

### Sheet: AvsN GPR15MFI peTh2s
	Sensitivity%	95% CI	Specificity%	95% CI	Likelihood ratio
> 0.8022	100	87.94% to 100.0%	5.882	0.3017% to 26.98%	1.063
> 0.8800	100	87.94% to 100.0%	11.76	2.090% to 34.34%	1.133
> 0.9518	100	87.94% to 100.0%	17.65	6.191% to 41.03%	1.214
> 1.035	100	87.94% to 100.0%	23.53	9.555% to 47.26%	1.308
> 1.169	100	87.94% to 100.0%	29.41	13.28% to 53.13%	1.417
> 1.307	100	87.94% to 100.0%	35.29	17.31% to 58.70%	1.545
> 1.366	100	87.94% to 100.0%	41.18	21.61% to 63.99%	1.7
> 1.426	96.43	82.29% to 99.82%	41.18	21.61% to 63.99%	1.639
> 1.451	96.43	82.29% to 99.82%	47.06	26.17% to 69.04%	1.821
> 1.464	92.86	77.35% to 98.73%	47.06	26.17% to 69.04%	1.754
> 1.477	92.86	77.35% to 98.73%	52.94	30.96% to 73.83%	1.973
> 1.481	92.86	77.35% to 98.73%	58.82	36.01% to 78.39%	2.255
> 1.499	92.86	77.35% to 98.73%	64.71	41.30% to 82.69%	2.631
> 1.520	92.86	77.35% to 98.73%	70.59	46.87% to 86.72%	3.157
> 1.536	92.86	77.35% to 98.73%	76.47	52.74% to 90.44%	3.946
> 1.563	92.86	77.35% to 98.73%	82.35	58.97% to 93.81%	5.262
> 1.608	89.29	72.80% to 96.29%	82.35	58.97% to 93.81%	5.06
> 1.636	89.29	72.80% to 96.29%	88.24	65.66% to 97.91%	7.589
> 1.653	85.71	68.51% to 94.30%	88.24	65.66% to 97.91%	7.286
> 1.668	82.14	64.41% to 92.12%	88.24	65.66% to 97.91%	6.982
> 1.704	82.14	64.41% to 92.12%	94.12	73.02% to 99.70%	13.96
> 1.743	78.57	60.46% to 89.79%	94.12	73.02% to 99.70%	13.36
> 1.752	75	56.64% to 87.32%	94.12	73.02% to 99.70%	12.75
> 1.766	71.43	52.94% to 84.75%	94.12	73.02% to 99.70%	12.14
> 1.786	67.86	49.34% to 82.07%	94.12	73.02% to 99.70%	11.54
> 1.823	64.29	45.83% to 79.29%	94.12	73.02% to 99.70%	10.93
> 1.874	60.71	42.41% to 76.43%	94.12	73.02% to 99.70%	10.32
> 1.905	57.14	39.07% to 73.49%	94.12	73.02% to 99.70%	9.714
> 1.914	53.57	35.81% to 70.47%	94.12	73.02% to 99.70%	9.107
> 1.953	50	32.63% to 67.37%	94.12	73.02% to 99.70%	8.5
> 2.073	50	32.63% to 67.37%	100	81.57% to 100.0%
> 2.215	46.43	29.53% to 64.19%	100	81.57% to 100.0%
> 2.272	42.86	26.51% to 60.93%	100	81.57% to 100.0%
> 2.312	39.29	23.57% to 57.59%	100	81.57% to 100.0%
> 2.449	35.71	20.71% to 54.17%	100	81.57% to 100.0%
> 2.550	32.14	17.93% to 50.66%	100	81.57% to 100.0%
> 2.640	28.57	15.25% to 47.06%	100	81.57% to 100.0%
> 2.770	25	12.68% to 43.36%	100	81.57% to 100.0%
> 2.881	21.43	10.21% to 39.54%	100	81.57% to 100.0%
> 3.057	17.86	7.879% to 35.59%	100	81.57% to 100.0%
> 3.281	14.29	5.699% to 31.49%	100	81.57% to 100.0%
> 3.460	10.71	3.712% to 27.20%	100	81.57% to 100.0%
> 3.577	7.143	1.269% to 22.65%	100	81.57% to 100.0%
> 3.849	3.571	0.1832% to 17.71%	100	81.57% to 100.0%

### Sheet: AvsN GPR15 memory CD4
	Sensitivity%	95% CI	Specificity%	95% CI	Likelihood ratio
> 0.9094	100	88.30% to 100.0%	5.263	0.2700% to 24.64%	1.056
> 0.9372	100	88.30% to 100.0%	10.53	1.870% to 31.39%	1.118
> 0.9529	96.55	82.82% to 99.82%	10.53	1.870% to 31.39%	1.079
> 0.9655	93.1	78.04% to 98.77%	10.53	1.870% to 31.39%	1.041
> 0.9751	93.1	78.04% to 98.77%	15.79	5.520% to 37.57%	1.106
> 0.9786	93.1	78.04% to 98.77%	21.05	8.508% to 43.33%	1.179
> 0.9797	89.66	73.61% to 96.42%	21.05	8.508% to 43.33%	1.136
> 0.9828	86.21	69.44% to 94.50%	21.05	8.508% to 43.33%	1.092
> 0.9874	86.21	69.44% to 94.50%	26.32	11.81% to 48.79%	1.17
> 0.9904	86.21	69.44% to 94.50%	31.58	15.36% to 53.99%	1.26
> 1.000	86.21	69.44% to 94.50%	36.84	19.15% to 58.96%	1.365
> 1.010	82.76	65.45% to 92.40%	36.84	19.15% to 58.96%	1.31
> 1.015	82.76	65.45% to 92.40%	42.11	23.14% to 63.72%	1.429
> 1.018	82.76	65.45% to 92.40%	47.37	27.33% to 68.29%	1.572
> 1.019	82.76	65.45% to 92.40%	52.63	31.71% to 72.67%	1.747
> 1.022	82.76	65.45% to 92.40%	57.89	36.28% to 76.86%	1.966
> 1.027	79.31	61.61% to 90.15%	57.89	36.28% to 76.86%	1.884
> 1.032	75.86	57.89% to 87.78%	57.89	36.28% to 76.86%	1.802
> 1.035	72.41	54.28% to 85.30%	57.89	36.28% to 76.86%	1.72
> 1.037	68.97	50.77% to 82.72%	57.89	36.28% to 76.86%	1.638
> 1.040	68.97	50.77% to 82.72%	63.16	41.04% to 80.85%	1.872
> 1.046	65.52	47.35% to 80.06%	63.16	41.04% to 80.85%	1.778
> 1.051	62.07	44.00% to 77.31%	63.16	41.04% to 80.85%	1.685
> 1.052	62.07	44.00% to 77.31%	68.42	46.01% to 84.64%	1.966
> 1.053	62.07	44.00% to 77.31%	73.68	51.21% to 88.19%	2.359
> 1.066	58.62	40.74% to 74.49%	73.68	51.21% to 88.19%	2.228
> 1.081	55.17	37.55% to 71.59%	73.68	51.21% to 88.19%	2.097
> 1.085	51.72	34.43% to 68.61%	73.68	51.21% to 88.19%	1.966
> 1.089	51.72	34.43% to 68.61%	78.95	56.67% to 91.49%	2.457
> 1.092	48.28	31.39% to 65.57%	78.95	56.67% to 91.49%	2.293
> 1.108	48.28	31.39% to 65.57%	84.21	62.43% to 94.48%	3.057
> 1.136	44.83	28.41% to 62.45%	84.21	62.43% to 94.48%	2.839
> 1.154	41.38	25.51% to 59.26%	84.21	62.43% to 94.48%	2.621
> 1.162	37.93	22.69% to 56.00%	84.21	62.43% to 94.48%	2.402
> 1.168	34.48	19.94% to 52.65%	84.21	62.43% to 94.48%	2.184
> 1.178	34.48	19.94% to 52.65%	89.47	68.61% to 98.13%	3.276
> 1.187	31.03	17.28% to 49.23%	89.47	68.61% to 98.13%	2.948
> 1.199	27.59	14.70% to 45.72%	89.47	68.61% to 98.13%	2.621
> 1.211	27.59	14.70% to 45.72%	94.74	75.36% to 99.73%	5.241
> 1.220	24.14	12.22% to 42.11%	94.74	75.36% to 99.73%	4.586
> 1.240	20.69	9.846% to 38.39%	94.74	75.36% to 99.73%	3.931
> 1.255	17.24	7.598% to 34.55%	94.74	75.36% to 99.73%	3.276
> 1.260	17.24	7.598% to 34.55%	100	83.18% to 100.0%
> 1.271	13.79	5.497% to 30.56%	100	83.18% to 100.0%
> 1.302	10.34	3.581% to 26.39%	100	83.18% to 100.0%
> 1.351	6.897	1.225% to 21.96%	100	83.18% to 100.0%
> 1.493	3.448	0.1769% to 17.18%	100	83.18% to 100.0%

### Sheet: AvsN %CD38+ GPR15+ peTh2s
	Sensitivity%	95% CI	Specificity%	95% CI	Likelihood ratio
> 1.375	100	87.94% to 100.0%	11.76	2.090% to 34.34%	1.133
> 3.160	100	87.94% to 100.0%	17.65	6.191% to 41.03%	1.214
> 4.975	100	87.94% to 100.0%	23.53	9.555% to 47.26%	1.308
> 7.290	96.43	82.29% to 99.82%	23.53	9.555% to 47.26%	1.261
> 9.650	92.86	77.35% to 98.73%	23.53	9.555% to 47.26%	1.214
> 11.25	92.86	77.35% to 98.73%	35.29	17.31% to 58.70%	1.435
> 11.95	89.29	72.80% to 96.29%	35.29	17.31% to 58.70%	1.38
> 12.90	89.29	72.80% to 96.29%	41.18	21.61% to 63.99%	1.518
> 13.60	85.71	68.51% to 94.30%	41.18	21.61% to 63.99%	1.457
> 14.10	85.71	68.51% to 94.30%	47.06	26.17% to 69.04%	1.619
> 15.15	85.71	68.51% to 94.30%	52.94	30.96% to 73.83%	1.821
> 17.05	85.71	68.51% to 94.30%	58.82	36.01% to 78.39%	2.082
> 18.15	82.14	64.41% to 92.12%	58.82	36.01% to 78.39%	1.995
> 18.60	78.57	60.46% to 89.79%	58.82	36.01% to 78.39%	1.908
> 19.10	78.57	60.46% to 89.79%	64.71	41.30% to 82.69%	2.226
> 19.60	75	56.64% to 87.32%	64.71	41.30% to 82.69%	2.125
> 20.25	71.43	52.94% to 84.75%	64.71	41.30% to 82.69%	2.024
> 20.95	67.86	49.34% to 82.07%	64.71	41.30% to 82.69%	1.923
> 22.05	67.86	49.34% to 82.07%	76.47	52.74% to 90.44%	2.884
> 23.15	64.29	45.83% to 79.29%	76.47	52.74% to 90.44%	2.732
> 25.35	64.29	45.83% to 79.29%	82.35	58.97% to 93.81%	3.643
> 27.20	60.71	42.41% to 76.43%	82.35	58.97% to 93.81%	3.44
> 28.30	57.14	39.07% to 73.49%	88.24	65.66% to 97.91%	4.857
> 29.40	53.57	35.81% to 70.47%	88.24	65.66% to 97.91%	4.554
> 29.65	50	32.63% to 67.37%	88.24	65.66% to 97.91%	4.25
> 30.00	46.43	29.53% to 64.19%	88.24	65.66% to 97.91%	3.946
> 31.00	42.86	26.51% to 60.93%	88.24	65.66% to 97.91%	3.643
> 32.80	42.86	26.51% to 60.93%	94.12	73.02% to 99.70%	7.286
> 34.75	39.29	23.57% to 57.59%	94.12	73.02% to 99.70%	6.679
> 36.60	35.71	20.71% to 54.17%	94.12	73.02% to 99.70%	6.071
> 39.10	32.14	17.93% to 50.66%	94.12	73.02% to 99.70%	5.464
> 41.30	28.57	15.25% to 47.06%	94.12	73.02% to 99.70%	4.857
> 43.40	25	12.68% to 43.36%	94.12	73.02% to 99.70%	4.25
> 44.95	21.43	10.21% to 39.54%	94.12	73.02% to 99.70%	3.643
> 46.40	21.43	10.21% to 39.54%	100	81.57% to 100.0%
> 47.95	17.86	7.879% to 35.59%	100	81.57% to 100.0%
> 48.45	14.29	5.699% to 31.49%	100	81.57% to 100.0%
> 55.10	10.71	3.712% to 27.20%	100	81.57% to 100.0%
> 63.05	7.143	1.269% to 22.65%	100	81.57% to 100.0%
> 65.40	3.571	0.1832% to 17.71%	100	81.57% to 100.0%

### Sheet: AvsN %CD38+ GPR15+a4b7+ peTh2s
	Sensitivity%	95% CI	Specificity%	95% CI	Likelihood ratio
> 3.490	100	87.54% to 100.0%	7.143	0.3664% to 31.47%	1.077
> 7.410	96.3	81.72% to 99.81%	7.143	0.3664% to 31.47%	1.037
> 8.610	96.3	81.72% to 99.81%	14.29	2.538% to 39.94%	1.123
> 13.04	96.3	81.72% to 99.81%	21.43	7.571% to 47.59%	1.226
> 17.85	96.3	81.72% to 99.81%	28.57	11.72% to 54.65%	1.348
> 19.25	92.59	76.63% to 98.68%	28.57	11.72% to 54.65%	1.296
> 21.85	88.89	71.94% to 96.15%	28.57	11.72% to 54.65%	1.244
> 24.60	85.19	67.52% to 94.08%	28.57	11.72% to 54.65%	1.193
> 25.15	85.19	67.52% to 94.08%	35.71	16.34% to 61.24%	1.325
> 25.65	81.48	63.30% to 91.82%	35.71	16.34% to 61.24%	1.267
> 26.40	77.78	59.24% to 89.39%	35.71	16.34% to 61.24%	1.21
> 26.85	74.07	55.32% to 86.83%	35.71	16.34% to 61.24%	1.152
> 27.60	74.07	55.32% to 86.83%	42.86	21.38% to 67.41%	1.296
> 29.30	70.37	51.52% to 84.15%	42.86	21.38% to 67.41%	1.231
> 30.75	70.37	51.52% to 84.15%	50	26.80% to 73.20%	1.407
> 32.80	66.67	47.82% to 81.36%	50	26.80% to 73.20%	1.333
> 34.85	62.96	44.23% to 78.47%	50	26.80% to 73.20%	1.259
> 36.40	62.96	44.23% to 78.47%	57.14	32.59% to 78.62%	1.469
> 38.20	62.96	44.23% to 78.47%	64.29	38.76% to 83.66%	1.763
> 39.45	59.26	40.73% to 75.49%	64.29	38.76% to 83.66%	1.659
> 41.90	55.56	37.31% to 72.41%	71.43	45.35% to 88.28%	1.944
> 44.10	55.56	37.31% to 72.41%	78.57	52.41% to 92.43%	2.593
> 45.30	55.56	37.31% to 72.41%	85.71	60.06% to 97.46%	3.889
> 46.65	51.85	33.99% to 69.26%	85.71	60.06% to 97.46%	3.63
> 48.55	48.15	30.74% to 66.01%	85.71	60.06% to 97.46%	3.37
> 51.45	44.44	27.59% to 62.69%	92.86	68.53% to 99.63%	6.222
> 55.60	40.74	24.51% to 59.27%	92.86	68.53% to 99.63%	5.704
> 60.20	37.04	21.53% to 55.77%	92.86	68.53% to 99.63%	5.185
> 63.40	33.33	18.64% to 52.18%	92.86	68.53% to 99.63%	4.667
> 65.70	25.93	13.17% to 44.68%	92.86	68.53% to 99.63%	3.63
> 67.05	22.22	10.61% to 40.76%	92.86	68.53% to 99.63%	3.111
> 68.20	18.52	8.181% to 36.70%	92.86	68.53% to 99.63%	2.593
> 69.75	14.81	5.916% to 32.48%	92.86	68.53% to 99.63%	2.074
> 70.95	11.11	3.852% to 28.06%	92.86	68.53% to 99.63%	1.556
> 71.90	7.407	1.316% to 23.37%	100	78.47% to 100.0%
> 74.20	3.704	0.1900% to 18.28%	100	78.47% to 100.0%

### Sheet: AvsR %CD38+ GPR15+ peTh2s
	Sensitivity%	95% CI	Specificity%	95% CI	Likelihood ratio
> 1.250	100	87.94% to 100.0%	3.846	0.1973% to 18.89%	1.04
> 4.440	100	87.94% to 100.0%	7.692	1.367% to 24.14%	1.083
> 6.640	96.43	82.29% to 99.82%	7.692	1.367% to 24.14%	1.045
> 7.550	96.43	82.29% to 99.82%	11.54	4.003% to 28.98%	1.09
> 8.980	92.86	77.35% to 98.73%	11.54	4.003% to 28.98%	1.05
> 9.880	92.86	77.35% to 98.73%	15.38	6.150% to 33.53%	1.097
> 10.55	92.86	77.35% to 98.73%	23.08	11.03% to 42.05%	1.207
> 11.25	92.86	77.35% to 98.73%	26.92	13.70% to 46.08%	1.271
> 11.75	89.29	72.80% to 96.29%	26.92	13.70% to 46.08%	1.222
> 12.30	89.29	72.80% to 96.29%	30.77	16.50% to 49.99%	1.29
> 12.90	89.29	72.80% to 96.29%	34.62	19.41% to 53.78%	1.366
> 13.40	85.71	68.51% to 94.30%	34.62	19.41% to 53.78%	1.311
> 13.90	85.71	68.51% to 94.30%	38.46	22.43% to 57.47%	1.393
> 14.70	85.71	68.51% to 94.30%	42.31	25.54% to 61.05%	1.486
> 16.15	85.71	68.51% to 94.30%	46.15	28.76% to 64.54%	1.592
> 17.65	85.71	68.51% to 94.30%	50	32.06% to 67.94%	1.714
> 18.15	82.14	64.41% to 92.12%	50	32.06% to 67.94%	1.643
> 18.65	78.57	60.46% to 89.79%	50	32.06% to 67.94%	1.571
> 19.15	78.57	60.46% to 89.79%	53.85	35.46% to 71.24%	1.702
> 19.60	75	56.64% to 87.32%	53.85	35.46% to 71.24%	1.625
> 20.25	71.43	52.94% to 84.75%	53.85	35.46% to 71.24%	1.548
> 20.65	67.86	49.34% to 82.07%	53.85	35.46% to 71.24%	1.47
> 21.00	67.86	49.34% to 82.07%	57.69	38.95% to 74.46%	1.604
> 21.70	67.86	49.34% to 82.07%	65.38	46.22% to 80.59%	1.96
> 22.45	67.86	49.34% to 82.07%	69.23	50.01% to 83.50%	2.205
> 22.90	64.29	45.83% to 79.29%	69.23	50.01% to 83.50%	2.089
> 24.45	64.29	45.83% to 79.29%	73.08	53.92% to 86.30%	2.388
> 25.95	64.29	45.83% to 79.29%	76.92	57.95% to 88.97%	2.786
> 26.40	64.29	45.83% to 79.29%	80.77	62.12% to 91.49%	3.343
> 26.90	64.29	45.83% to 79.29%	84.62	66.47% to 93.85%	4.179
> 27.20	60.71	42.41% to 76.43%	84.62	66.47% to 93.85%	3.946
> 28.30	57.14	39.07% to 73.49%	84.62	66.47% to 93.85%	3.714
> 29.40	53.57	35.81% to 70.47%	84.62	66.47% to 93.85%	3.482
> 29.65	50	32.63% to 67.37%	84.62	66.47% to 93.85%	3.25
> 30.00	46.43	29.53% to 64.19%	84.62	66.47% to 93.85%	3.018
> 32.00	42.86	26.51% to 60.93%	84.62	66.47% to 93.85%	2.786
> 34.75	39.29	23.57% to 57.59%	84.62	66.47% to 93.85%	2.554
> 36.50	35.71	20.71% to 54.17%	84.62	66.47% to 93.85%	2.321
> 37.40	35.71	20.71% to 54.17%	88.46	71.02% to 96.00%	3.095
> 38.25	32.14	17.93% to 50.66%	88.46	71.02% to 96.00%	2.786
> 39.10	32.14	17.93% to 50.66%	92.31	75.86% to 98.63%	4.179
> 39.95	32.14	17.93% to 50.66%	96.15	81.11% to 99.80%	8.357
> 41.30	28.57	15.25% to 47.06%	96.15	81.11% to 99.80%	7.429
> 43.40	25	12.68% to 43.36%	96.15	81.11% to 99.80%	6.5
> 46.35	21.43	10.21% to 39.54%	96.15	81.11% to 99.80%	5.571
> 47.95	17.86	7.879% to 35.59%	96.15	81.11% to 99.80%	4.643
> 48.45	14.29	5.699% to 31.49%	96.15	81.11% to 99.80%	3.714
> 51.30	10.71	3.712% to 27.20%	96.15	81.11% to 99.80%	2.786
> 57.60	10.71	3.712% to 27.20%	100	87.13% to 100.0%
> 63.05	7.143	1.269% to 22.65%	100	87.13% to 100.0%
> 65.40	3.571	0.1832% to 17.71%	100	87.13% to 100.0%

### Sheet: AvsR %CD38+ GPR15+CLA+ peTh2s
	Sensitivity%	95% CI	Specificity%	95% CI	Likelihood ratio
> 1.145	91.3	73.20% to 98.45%	36.84	19.15% to 58.96%	1.446
> 2.575	86.96	67.87% to 95.46%	36.84	19.15% to 58.96%	1.377
> 2.925	82.61	62.86% to 93.02%	36.84	19.15% to 58.96%	1.308
> 3.160	78.26	58.10% to 90.34%	36.84	19.15% to 58.96%	1.239
> 3.665	78.26	58.10% to 90.34%	42.11	23.14% to 63.72%	1.352
> 4.780	73.91	53.53% to 87.45%	42.11	23.14% to 63.72%	1.277
> 5.635	73.91	53.53% to 87.45%	47.37	27.33% to 68.29%	1.404
> 5.885	73.91	53.53% to 87.45%	52.63	31.71% to 72.67%	1.56
> 6.875	73.91	53.53% to 87.45%	57.89	36.28% to 76.86%	1.755
> 8.390	73.91	53.53% to 87.45%	63.16	41.04% to 80.85%	2.006
> 9.235	69.57	49.13% to 84.40%	63.16	41.04% to 80.85%	1.888
> 9.690	69.57	49.13% to 84.40%	68.42	46.01% to 84.64%	2.203
> 10.40	60.87	40.79% to 77.84%	68.42	46.01% to 84.64%	1.928
> 10.95	60.87	40.79% to 77.84%	73.68	51.21% to 88.19%	2.313
> 11.80	60.87	40.79% to 77.84%	78.95	56.67% to 91.49%	2.891
> 13.40	56.52	36.81% to 74.37%	89.47	68.61% to 98.13%	5.37
> 17.15	52.17	32.96% to 70.76%	89.47	68.61% to 98.13%	4.957
> 23.35	47.83	29.24% to 67.04%	89.47	68.61% to 98.13%	4.543
> 26.80	43.48	25.63% to 63.19%	89.47	68.61% to 98.13%	4.13
> 27.35	39.13	22.16% to 59.21%	89.47	68.61% to 98.13%	3.717
> 28.20	34.78	18.81% to 55.11%	94.74	75.36% to 99.73%	6.609
> 29.30	30.43	15.60% to 50.87%	94.74	75.36% to 99.73%	5.783
> 30.50	26.09	12.55% to 46.47%	94.74	75.36% to 99.73%	4.957
> 31.10	26.09	12.55% to 46.47%	100	83.18% to 100.0%
> 33.00	21.74	9.664% to 41.90%	100	83.18% to 100.0%
> 37.80	17.39	6.979% to 37.14%	100	83.18% to 100.0%
> 45.40	13.04	4.538% to 32.13%	100	83.18% to 100.0%
> 58.35	8.696	1.545% to 26.80%	100	83.18% to 100.0%
> 72.65	4.348	0.2230% to 20.99%	100	83.18% to 100.0%

### Sheet: AvsR %CD38+ GPR15+a4b7+peTh2s
	Sensitivity%	95% CI	Specificity%	95% CI	Likelihood ratio
> 5.990	100	87.54% to 100.0%	4.167	0.2137% to 20.24%	1.043
> 8.250	96.3	81.72% to 99.81%	4.167	0.2137% to 20.24%	1.005
> 11.66	96.3	81.72% to 99.81%	8.333	1.481% to 25.85%	1.051
> 16.30	96.3	81.72% to 99.81%	12.5	4.344% to 31.00%	1.101
> 18.90	96.3	81.72% to 99.81%	16.67	6.679% to 35.85%	1.156
> 19.25	92.59	76.63% to 98.68%	16.67	6.679% to 35.85%	1.111
> 19.75	88.89	71.94% to 96.15%	16.67	6.679% to 35.85%	1.067
> 20.90	88.89	71.94% to 96.15%	20.83	9.245% to 40.47%	1.123
> 22.00	88.89	71.94% to 96.15%	25	12.00% to 44.90%	1.185
> 23.20	88.89	71.94% to 96.15%	29.17	14.91% to 49.17%	1.255
> 24.60	85.19	67.52% to 94.08%	29.17	14.91% to 49.17%	1.203
> 25.15	85.19	67.52% to 94.08%	37.5	21.16% to 57.29%	1.363
> 25.65	81.48	63.30% to 91.82%	37.5	21.16% to 57.29%	1.304
> 26.40	77.78	59.24% to 89.39%	37.5	21.16% to 57.29%	1.244
> 27.30	74.07	55.32% to 86.83%	37.5	21.16% to 57.29%	1.185
> 28.05	74.07	55.32% to 86.83%	41.67	24.47% to 61.17%	1.27
> 28.45	70.37	51.52% to 84.15%	41.67	24.47% to 61.17%	1.206
> 29.10	70.37	51.52% to 84.15%	45.83	27.89% to 64.93%	1.299
> 30.10	70.37	51.52% to 84.15%	50	31.43% to 68.57%	1.407
> 30.70	70.37	51.52% to 84.15%	54.17	35.07% to 72.11%	1.535
> 31.00	70.37	51.52% to 84.15%	58.33	38.83% to 75.53%	1.689
> 31.40	66.67	47.82% to 81.36%	58.33	38.83% to 75.53%	1.6
> 33.00	66.67	47.82% to 81.36%	62.5	42.71% to 78.84%	1.778
> 34.85	62.96	44.23% to 78.47%	62.5	42.71% to 78.84%	1.679
> 35.50	62.96	44.23% to 78.47%	66.67	46.71% to 82.03%	1.889
> 36.05	62.96	44.23% to 78.47%	70.83	50.83% to 85.09%	2.159
> 37.65	62.96	44.23% to 78.47%	75	55.10% to 88.00%	2.519
> 39.45	59.26	40.73% to 75.49%	75	55.10% to 88.00%	2.37
> 42.20	55.56	37.31% to 72.41%	75	55.10% to 88.00%	2.222
> 45.30	55.56	37.31% to 72.41%	79.17	59.53% to 90.76%	2.667
> 46.65	51.85	33.99% to 69.26%	79.17	59.53% to 90.76%	2.489
> 47.80	48.15	30.74% to 66.01%	79.17	59.53% to 90.76%	2.311
> 49.25	48.15	30.74% to 66.01%	83.33	64.15% to 93.32%	2.889
> 51.45	44.44	27.59% to 62.69%	83.33	64.15% to 93.32%	2.667
> 54.15	40.74	24.51% to 59.27%	83.33	64.15% to 93.32%	2.444
> 56.25	40.74	24.51% to 59.27%	87.5	69.00% to 95.66%	3.259
> 57.70	40.74	24.51% to 59.27%	91.67	74.15% to 98.52%	4.889
> 60.20	37.04	21.53% to 55.77%	91.67	74.15% to 98.52%	4.444
> 63.40	33.33	18.64% to 52.18%	91.67	74.15% to 98.52%	4
> 65.70	25.93	13.17% to 44.68%	91.67	74.15% to 98.52%	3.111
> 67.05	22.22	10.61% to 40.76%	91.67	74.15% to 98.52%	2.667
> 68.20	18.52	8.181% to 36.70%	91.67	74.15% to 98.52%	2.222
> 69.50	14.81	5.916% to 32.48%	91.67	74.15% to 98.52%	1.778
> 70.25	14.81	5.916% to 32.48%	95.83	79.76% to 99.79%	3.556
> 70.95	11.11	3.852% to 28.06%	95.83	79.76% to 99.79%	2.667
> 71.90	7.407	1.316% to 23.37%	95.83	79.76% to 99.79%	1.778
> 73.05	3.704	0.1900% to 18.28%	95.83	79.76% to 99.79%	0.8889
> 74.85	3.704	0.1900% to 18.28%	100	86.20% to 100.0%
